# ChromDMM: A Dirichlet-Multinomial Mixture Model For Clustering Heterogeneous Epigenetic Data

**DOI:** 10.1101/2022.03.25.485838

**Authors:** Maria Osmala, Gökçen Eraslan, Harri Lähdesmäki

## Abstract

**Motivation:** Research on epigenetic modifications and other chromatin features at genomic regulatory elements elucidates essential biological mechanisms including the regulation of gene expression. Despite the growing number of epigenetic datasets, new tools are still needed to discover novel distinctive patterns of heterogeneous epigenetic signals at regulatory elements.

**Results:** We introduce ChromDMM, a product Dirichlet-multinomial mixture model for clustering genomic regions that are characterised by multiple chromatin features. ChromDMM extends the mixture model framework by profile shifting and flipping that can probabilistically account for inaccuracies in the position and strand-orientation of the genomic regions. Owing to hyper-parameter optimisation, ChromDMM can also regularise the smoothness of the epigenetic profiles across the consecutive genomic regions. With simulated data, we demonstrate that ChromDMM clusters, shifts, and strand-orients the profiles more accurately than previous methods. With ENCODE data, we show that the clustering of enhancer regions in the human genome reveals distinct patterns in several chromatin features. We further validate the enhancer clusters by their enrichment for transcriptional regulatory factor binding sites.

**Availability:** The software is available at https://github.com/MariaOsmala/ChromDMM
