## Supplementary Tables for "ChromDMM: A Dirichlet-Multinomial Mixture Model For Clustering Heterogeneous Epigenetic Data"

### Sheet: Table S1 ENCODE data for K562
Histone mods
ENCODE fastq accession	ENCODE bam file accession	ENCODE bed narrowPeak accession (optimal IDR thresholded peaks)	ENCODE Experiment accession	Assay	Cell line	Target	Biological replicate(s)	Technical replicate(s)	File download URL	Lab	Analysis Lab	GEO
ENCFF000BWK			ENCSR000AKY	ChIP-seq	K562	input library, Control ChIP-seq on human K562	1	1_1	https://www.encodeproject.org/files/ENCFF000BWK/@@download/ENCFF000BWK.fastq.gz	Bradley Bernstein, Broad		geoSampleAccession=GSM733780
ENCFF000BWM			ENCSR000AKO	ChIP-seq	K562	CTCF	1	1_1	https://www.encodeproject.org/files/ENCFF000BWM/@@download/ENCFF000BWM.fastq.gz	Bradley Bernstein, Broad		geoSampleAccession=GSM733719
ENCFF000BWR			ENCSR000AKO	ChIP-seq	K562	CTCF	2	2_1	https://www.encodeproject.org/files/ENCFF000BWR/@@download/ENCFF000BWR.fastq.gz	Bradley Bernstein, Broad		geoSampleAccession=GSM733719
ENCFF001QWW			ENCSR000APE	ChIP-seq	K562	H3K9me3	1	1_1	https://www.encodeproject.org/files/ENCFF001QWW/@@download/ENCFF001QWW.fastq.gz	Bradley Bernstein, Broad		geoSampleAccession=GSM733776
ENCFF001QWX			ENCSR000APE	ChIP-seq	K562	H3K9me3	2	2_1	https://www.encodeproject.org/files/ENCFF001QWX/@@download/ENCFF001QWX.fastq.gz	Bradley Bernstein, Broad		geoSampleAccession=GSM733776
ENCFF000BYI			ENCSR000AKU	ChIP-seq	K562	H3K4me3	2	2_1	https://www.encodeproject.org/files/ENCFF000BYI/@@download/ENCFF000BYI.fastq.gz	Bradley Bernstein, Broad		geoSampleAccession=GSM733680
ENCFF000BYJ			ENCSR000AKU	ChIP-seq	K562	H3K4me3	1	1_1	https://www.encodeproject.org/files/ENCFF000BYJ/@@download/ENCFF000BYJ.fastq.gz	Bradley Bernstein, Broad		geoSampleAccession=GSM733680
ENCFF000BYA			ENCSR000AKT	ChIP-seq	K562	H3K4me2	1	1_1	https://www.encodeproject.org/files/ENCFF000BYA/@@download/ENCFF000BYA.fastq.gz	Bradley Bernstein, Broad		geoSampleAccession=GSM733651
ENCFF000BYF			ENCSR000AKT	ChIP-seq	K562	H3K4me2	2	2_1	https://www.encodeproject.org/files/ENCFF000BYF/@@download/ENCFF000BYF.fastq.gz	Bradley Bernstein, Broad		geoSampleAccession=GSM733651
ENCFF000BWU			ENCSR000APC	ChIP-seq	K562	H2AFZ	1	1_1	https://www.encodeproject.org/files/ENCFF000BWU/@@download/ENCFF000BWU.fastq.gz	Bradley Bernstein, Broad		geoSampleAccession=GSM733786
ENCFF000BWV			ENCSR000APC	ChIP-seq	K562	H2AFZ	2	2_1	https://www.encodeproject.org/files/ENCFF000BWV/@@download/ENCFF000BWV.fastq.gz	Bradley Bernstein, Broad		geoSampleAccession=GSM733786
ENCFF000BXX			ENCSR000AKS	ChIP-seq	K562	H3K4me1	1	1_1	https://www.encodeproject.org/files/ENCFF000BXX/@@download/ENCFF000BXX.fastq.gz	Bradley Bernstein, Broad		geoSampleAccession=GSM733692
ENCFF000BYG			ENCSR000AKS	ChIP-seq	K562	H3K4me1	2	2_1	https://www.encodeproject.org/files/ENCFF000BYG/@@download/ENCFF000BYG.fastq.gz	Bradley Bernstein, Broad		geoSampleAccession=GSM733692
ENCFF000BXG			ENCSR000AKP	ChIP-seq	K562	H3K27ac	2	2_1	https://www.encodeproject.org/files/ENCFF000BXG/@@download/ENCFF000BXG.fastq.gz	Bradley Bernstein, Broad		geoSampleAccession=GSM733656
ENCFF000BXH			ENCSR000AKP	ChIP-seq	K562	H3K27ac	1	1_1	https://www.encodeproject.org/files/ENCFF000BXH/@@download/ENCFF000BXH.fastq.gz	Bradley Bernstein, Broad		geoSampleAccession=GSM733656
ENCFF000BYW			ENCSR000AKV	ChIP-seq	K562	H3K9ac	2	2_1	https://www.encodeproject.org/files/ENCFF000BYW/@@download/ENCFF000BYW.fastq.gz	Bradley Bernstein, Broad		geoSampleAccession=GSM733778
ENCFF001QWV			ENCSR000AKV	ChIP-seq	K562	H3K9ac	1	1_1	https://www.encodeproject.org/files/ENCFF001QWV/@@download/ENCFF001QWV.fastq.gz	Bradley Bernstein, Broad		geoSampleAccession=GSM733778
ENCFF000BYO			ENCSR000APD	ChIP-seq	K562	H3K79me2	1	1_1	https://www.encodeproject.org/files/ENCFF000BYO/@@download/ENCFF000BYO.fastq.gz	Bradley Bernstein, Broad		geoSampleAccession=GSM733653
ENCFF000BYS			ENCSR000APD	ChIP-seq	K562	H3K79me2	2	2_1	https://www.encodeproject.org/files/ENCFF000BYS/@@download/ENCFF000BYS.fastq.gz	Bradley Bernstein, Broad		geoSampleAccession=GSM733653
ENCFF000BXN			ENCSR000AKQ	ChIP-seq	K562	H3K27me3	2	2_1	https://www.encodeproject.org/files/ENCFF000BXN/@@download/ENCFF000BXN.fastq.gz	Bradley Bernstein, Broad		geoSampleAccession=GSM733658
ENCFF000BXP			ENCSR000AKQ	ChIP-seq	K562	H3K27me3	1	1_1	https://www.encodeproject.org/files/ENCFF000BXP/@@download/ENCFF000BXP.fastq.gz	Bradley Bernstein, Broad		geoSampleAccession=GSM733658
ENCFF000BXO			ENCSR000AKR	ChIP-seq	K562	H3K36me3	2	2_1	https://www.encodeproject.org/files/ENCFF000BXO/@@download/ENCFF000BXO.fastq.gz	Bradley Bernstein, Broad		geoSampleAccession=GSM733714
ENCFF000BXR			ENCSR000AKR	ChIP-seq	K562	H3K36me3	1	1_1	https://www.encodeproject.org/files/ENCFF000BXR/@@download/ENCFF000BXR.fastq.gz	Bradley Bernstein, Broad		geoSampleAccession=GSM733714
ENCFF000BZJ			ENCSR000AKX	ChIP-seq	K562	H4K20me1	1	1_1	https://www.encodeproject.org/files/ENCFF000BZJ/@@download/ENCFF000BZJ.fastq.gz	Bradley Bernstein, Broad		geoSampleAccession=GSM733675
ENCFF000BZN			ENCSR000AKX	ChIP-seq	K562	H4K20me1	2	2_1	https://www.encodeproject.org/files/ENCFF000BZN/@@download/ENCFF000BZN.fastq.gz	Bradley Bernstein, Broad		geoSampleAccession=GSM733675
RNA Pol 2
ENCODE fastq accession	ENCODE bam file accession	ENCODE bed narrowPeak accession (optimal IDR thresholded peaks)	ENCODE Experiment accession	Assay	Cell line	Target	Biological replicate(s)	Technical replicate(s)	File download URL	Lab	Analysis Lab	GEO
ENCFF000YXG			ENCSR000FAJ	ChIP-seq	K562	POLR2A	2	2_1	https://www.encodeproject.org/files/ENCFF000YXG/@@download/ENCFF000YXG.fastq.gz	Sherman Weissman, Yale		geoSampleAccession=GSM935358
ENCFF000YXH			ENCSR000FAJ	ChIP-seq	K562	POLR2A	1	1_1	https://www.encodeproject.org/files/ENCFF000YXH/@@download/ENCFF000YXH.fastq.gz	Sherman Weissman, Yale		geoSampleAccession=GSM935358
ENCFF000YRC			ENCSR000FAK	ChIP-seq	K562	input library, Control ChIP-seq on human K562	2	2_1	https://www.encodeproject.org/files/ENCFF000YRC/@@download/ENCFF000YRC.fastq.gz	Sherman Weissman, Yale		geoSampleAccession=GSM935363
ENCFF000YRN			ENCSR000FAK	ChIP-seq	K562	input library, Control ChIP-seq on human K562	1	1_1	https://www.encodeproject.org/files/ENCFF000YRN/@@download/ENCFF000YRN.fastq.gz	Sherman Weissman, Yale		geoSampleAccession=GSM935363
Dnase-seq
ENCODE fastq accession	ENCODE bam file accession	ENCODE bed narrowPeak accession (optimal IDR thresholded peaks)	ENCODE Experiment accession	Assay	Cell line	Target	Biological replicate(s)	Technical replicate(s)	File download URL	Lab	Analysis Lab	GEO
	ENCFF000SVI		ENCSR000EKS	DNase-seq	K562	Dnase I HS	replicate=1		https://www.encodeproject.org/files/ENCFF000SVI/@@download/ENCFF000SVI.bam	Gregory Crawford, Duke
				DNase-seq	K562	Dnase I HS	replicate=1			Gregory Crawford, Duke
	ENCFF000SVN		ENCSR000EKS	DNase-seq	K562	Dnase I HS	replicate=2		https://www.encodeproject.org/files/ENCFF000SVN/@@download/ENCFF000SVN.bam	Gregory Crawford, Duke
				DNase-seq	K562	Dnase I HS	replicate=2			Gregory Crawford, Duke
	ENCFF000SVO		ENCSR000EKS	DNase-seq	K562	Dnase I HS	replicate=3		https://www.encodeproject.org/files/ENCFF000SVO/@@download/ENCFF000SVO.bam	Gregory Crawford, Duke
				DNase-seq	K562	Dnase I HS	replicate=3			Gregory Crawford, Duke
		ENCFF001UWQ	ENCSR000EKS	DNase-seq	K562	Dnase I HS			https://www.encodeproject.org/files/ENCFF001UWQ/@@download/ENCFF001UWQ.bed.gz	Gregory Crawford, Duke		geoSampleAccession=GSM816655
Mnase-seq
ENCODE fastq accession	ENCODE bam file accession	ENCODE bed narrowPeak accession (optimal IDR thresholded peaks)	ENCODE Experiment accession	Assay	Cell line	Target	Biological replicate(s)	Technical replicate(s)	File download URL	Lab	Analysis Lab	GEO
	ENCFF000VMJ		ENCSR000CXQ	MNase-seq	K562	nucleosome	1	1_1	https://www.encodeproject.org/files/ENCFF000VMJ/@@download/ENCFF000VMJ.bam	Michael Snyder, Stanford
	ENCFF000VMM		ENCSR000CXQ	MNase-seq	K562	nucleosome	2	2_1	https://www.encodeproject.org/files/ENCFF000VMM/@@download/ENCFF000VMM.bam	Michael Snyder, Stanford
	ENCFF000VMP		ENCSR000CXQ	MNase-seq	K562	nucleosome	3	3_1	https://www.encodeproject.org/files/ENCFF000VMP/@@download/ENCFF000VMP.bam	Michael Snyder, Stanford
	ENCFF000VNQ		ENCSR000CXQ	MNase-seq	K562	nucleosome	4	4_1	https://www.encodeproject.org/files/ENCFF000VNQ/@@download/ENCFF000VNQ.bam	Michael Snyder, Stanford
	ENCFF000VNO		ENCSR000CXQ	MNase-seq	K562	nucleosome	5	5_1	https://www.encodeproject.org/files/ENCFF000VNO/@@download/ENCFF000VNO.bam	Michael Snyder, Stanford
	ENCFF000VMN		ENCSR000CXQ	MNase-seq	K562	nucleosome	6	6_1	https://www.encodeproject.org/files/ENCFF000VMN/@@download/ENCFF000VMN.bam	Michael Snyder, Stanford
	ENCFF000VMO		ENCSR000CXQ	MNase-seq	K562	nucleosome	7	7_1	https://www.encodeproject.org/files/ENCFF000VMO/@@download/ENCFF000VMO.bam	Michael Snyder, Stanford
	ENCFF000VNP		ENCSR000CXQ	MNase-seq	K562	nucleosome	8	8_1	https://www.encodeproject.org/files/ENCFF000VNP/@@download/ENCFF000VNP.bam	Michael Snyder, Stanford
	ENCFF000VNR		ENCSR000CXQ	MNase-seq	K562	nucleosome	9	9_1	https://www.encodeproject.org/files/ENCFF000VNR/@@download/ENCFF000VNR.bam	Michael Snyder, Stanford
	ENCFF000VMK		ENCSR000CXQ	MNase-seq	K562	nucleosome	10	10_1	https://www.encodeproject.org/files/ENCFF000VMK/@@download/ENCFF000VMK.bam	Michael Snyder, Stanford
	ENCFF000VML		ENCSR000CXQ	MNase-seq	K562	nucleosome	11	11_1	https://www.encodeproject.org/files/ENCFF000VML/@@download/ENCFF000VML.bam	Michael Snyder, Stanford
p300 ChIP-seq
ENCODE fastq accession	ENCODE bam file accession	ENCODE bed narrowPeak accession (optimal IDR thresholded peaks)	ENCODE Experiment accession	Assay	Cell line	Target	Biological replicate(s)	Technical replicate(s)	File download URL	Lab	Analysis Lab	GEO
		ENCFF002CXL	ENCSR000EGE	ChIP-seq	K562	EP300			https://www.encodeproject.org/files/ENCFF002CXL/@@download/ENCFF002CXL.bed.gz		ENCODE Consortium Analysis Working Group
TRF ChIP-seq
ENCODE fastq accession	ENCODE bam file accession	ENCODE bed narrowPeak accession (optimal IDR thresholded peaks)	File.assembly	Assay	Cell line	Analysis Lab	Output		Target	File.Status	Biological replicate(s)	Experiment.date.released
		ENCFF076MSV	hg19	ChIP-seq	K562	ENCODE Processing Pipeline	optimal IDR thresholded peaks		AFF1	released	1, 2	2018-01-26
		ENCFF010MMQ	hg19	ChIP-seq	K562	ENCODE Processing Pipeline	optimal IDR thresholded peaks		ARHGAP35	released	1, 2	2018-01-26
		ENCFF225MPC	hg19	ChIP-seq	K562	ENCODE Processing Pipeline	optimal IDR thresholded peaks		ARID1B	released	1, 2	2016-11-30
		ENCFF332ICQ	hg19	ChIP-seq	K562	ENCODE Processing Pipeline	optimal IDR thresholded peaks		ARID2	released	1, 2	2017-09-28
		ENCFF835KAT	hg19	ChIP-seq	K562	ENCODE Processing Pipeline	optimal IDR thresholded peaks		ARID3A	released	1, 2	2012-05-14
		ENCFF944GZI	hg19	ChIP-seq	K562	ENCODE Processing Pipeline	optimal IDR thresholded peaks		ARNT	released	3, 4	2018-01-26
		ENCFF235ZZP	hg19	ChIP-seq	K562	ENCODE Processing Pipeline	optimal IDR thresholded peaks		ASH1L	released	1, 2	2018-01-26
		ENCFF968KBN	hg19	ChIP-seq	K562	ENCODE Processing Pipeline	optimal IDR thresholded peaks		ATF2	released	1, 2	2016-07-08
		ENCFF958KNK	hg19	ChIP-seq	K562	ENCODE Processing Pipeline	optimal IDR thresholded peaks		ATF3	released	1, 2	2016-07-08
		ENCFF710IEF	hg19	ChIP-seq	K562	ENCODE Processing Pipeline	optimal IDR thresholded peaks		ATF4	released	1, 2	2018-01-26
		ENCFF868QLL	hg19	ChIP-seq	K562	ENCODE Processing Pipeline	optimal IDR thresholded peaks		ATF7	released	1, 2	2014-07-07
		ENCFF423EMU	hg19	ChIP-seq	K562	ENCODE Processing Pipeline	optimal IDR thresholded peaks		BACH1	released	1, 2	2012-05-14
		ENCFF398TWC	hg19	ChIP-seq	K562	ENCODE Processing Pipeline	optimal IDR thresholded peaks		BCLAF1	released	1, 2	2018-01-26
		ENCFF057ZUY	hg19	ChIP-seq	K562	ENCODE Processing Pipeline	optimal IDR thresholded peaks		BCOR	released	1, 2	2016-09-01
		ENCFF179NDS	hg19	ChIP-seq	K562	ENCODE Processing Pipeline	optimal IDR thresholded peaks		BHLHE40	released	1, 2	2011-10-29
		ENCFF048OIZ	hg19	ChIP-seq	K562	ENCODE Processing Pipeline	optimal IDR thresholded peaks		BMI1	released	1, 2	2014-07-07
		ENCFF549GMO	hg19	ChIP-seq	K562	ENCODE Processing Pipeline	optimal IDR thresholded peaks		BRCA1	released	1, 2	2017-05-18
		ENCFF714XHL	hg19	ChIP-seq	K562	ENCODE Processing Pipeline	optimal IDR thresholded peaks		BRD4	released	1, 2	2017-01-08
		ENCFF666LZV	hg19	ChIP-seq	K562	ENCODE Processing Pipeline	optimal IDR thresholded peaks		BRD9	released	1, 2	2018-01-26
		ENCFF996ZGL	hg19	ChIP-seq	K562	ENCODE Processing Pipeline	optimal IDR thresholded peaks		C11orf30	released	1, 2	2016-09-20
		ENCFF642BNC	hg19	ChIP-seq	K562	ENCODE Processing Pipeline	optimal IDR thresholded peaks		CBFA2T2	released	1, 2	2017-09-28
		ENCFF993GXU	hg19	ChIP-seq	K562	ENCODE Processing Pipeline	optimal IDR thresholded peaks		CBFA2T3	released	1, 2	2017-09-28
		ENCFF484DKT	hg19	ChIP-seq	K562	ENCODE Processing Pipeline	optimal IDR thresholded peaks		CBX1	released	1, 2	2016-02-05
		ENCFF455TDM	hg19	ChIP-seq	K562	ENCODE Processing Pipeline	optimal IDR thresholded peaks		CBX3	released	1, 2	2012-02-29
		ENCFF062ARS	hg19	ChIP-seq	K562	ENCODE Processing Pipeline	optimal IDR thresholded peaks		CBX5	released	1, 2	2014-07-07
		ENCFF456PQY	hg19	ChIP-seq	K562	ENCODE Processing Pipeline	optimal IDR thresholded peaks		CBX8	released	1, 2	2012-08-06
		ENCFF874QUM	hg19	ChIP-seq	K562	ENCODE Processing Pipeline	optimal IDR thresholded peaks		CC2D1A	released	1, 2	2017-06-29
		ENCFF643TEZ	hg19	ChIP-seq	K562	ENCODE Processing Pipeline	optimal IDR thresholded peaks		CDC5L	released	1, 2	2016-07-28
		ENCFF429XKT	hg19	ChIP-seq	K562	ENCODE Processing Pipeline	optimal IDR thresholded peaks		CEBPB	released	1, 2	2011-10-29
		ENCFF925MHB	hg19	ChIP-seq	K562	ENCODE Processing Pipeline	optimal IDR thresholded peaks		CEBPZ	released	1, 4	2014-07-07
		ENCFF602FRL	hg19	ChIP-seq	K562	ENCODE Processing Pipeline	optimal IDR thresholded peaks		CHAMP1	released	1, 3	2017-11-14
		ENCFF582YPB	hg19	ChIP-seq	K562	ENCODE Processing Pipeline	optimal IDR thresholded peaks		CREB3L1	released	1, 2	2014-07-07
		ENCFF948TXN	hg19	ChIP-seq	K562	ENCODE Processing Pipeline	optimal IDR thresholded peaks		CREM	released	1, 2	2014-07-07
		ENCFF152VMJ	hg19	ChIP-seq	K562	ENCODE Processing Pipeline	optimal IDR thresholded peaks		CTBP1	released	1, 2	2016-11-17
		ENCFF517YCC	hg19	ChIP-seq	K562	ENCODE Processing Pipeline	optimal IDR thresholded peaks		CUX1	released	1, 2	2012-08-20
		ENCFF526HLP	hg19	ChIP-seq	K562	ENCODE Processing Pipeline	optimal IDR thresholded peaks		DACH1	released	1, 2	2018-01-26
		ENCFF338HQY	hg19	ChIP-seq	K562	ENCODE Processing Pipeline	optimal IDR thresholded peaks		DDX20	released	1, 2	2016-04-22
		ENCFF786WZD	hg19	ChIP-seq	K562	ENCODE Processing Pipeline	optimal IDR thresholded peaks		DEAF1	released	1, 2	2016-03-30
		ENCFF034PQD	hg19	ChIP-seq	K562	ENCODE Processing Pipeline	optimal IDR thresholded peaks		DNMT1	released	1, 2	2016-10-31
		ENCFF774QKS	hg19	ChIP-seq	K562	ENCODE Processing Pipeline	optimal IDR thresholded peaks		DPF2	released	1, 3	2017-11-14
		ENCFF106DAY	hg19	ChIP-seq	K562	ENCODE Processing Pipeline	optimal IDR thresholded peaks		E2F1	released	1, 2	2018-01-26
		ENCFF917COW	hg19	ChIP-seq	K562	ENCODE Processing Pipeline	optimal IDR thresholded peaks		E2F6	released	1, 2	2011-07-18
		ENCFF310AGG	hg19	ChIP-seq	K562	ENCODE Processing Pipeline	optimal IDR thresholded peaks		E2F7	released	1, 2	2017-05-17
		ENCFF925DJG	hg19	ChIP-seq	K562	ENCODE Processing Pipeline	optimal IDR thresholded peaks		E2F8	released	1, 2	2018-01-26
		ENCFF083YCQ	hg19	ChIP-seq	K562	ENCODE Processing Pipeline	optimal IDR thresholded peaks		E4F1	released	1, 2	2018-01-26
		ENCFF558JBX	hg19	ChIP-seq	K562	ENCODE Processing Pipeline	optimal IDR thresholded peaks		EGR1	released	1, 2	2017-05-17
		ENCFF806BDC	hg19	ChIP-seq	K562	ENCODE Processing Pipeline	optimal IDR thresholded peaks		EHMT2	released	1, 2	2018-02-13
		ENCFF392MUM	hg19	ChIP-seq	K562	ENCODE Processing Pipeline	optimal IDR thresholded peaks		ELF1	released	1, 2	2016-07-28
		ENCFF502KHR	hg19	ChIP-seq	K562	ENCODE Processing Pipeline	optimal IDR thresholded peaks		ELF4	released	1, 2	2017-01-31
		ENCFF019PEL	hg19	ChIP-seq	K562	ENCODE Processing Pipeline	optimal IDR thresholded peaks		ELK1	released	1, 2	2012-08-20
		ENCFF925ANU	hg19	ChIP-seq	K562	ENCODE Processing Pipeline	optimal IDR thresholded peaks		EP400	released	1, 2	2017-06-29
		ENCFF213EPU	hg19	ChIP-seq	K562	ENCODE Processing Pipeline	optimal IDR thresholded peaks		ESRRA	released	1, 2	2014-07-07
		ENCFF076YZO	hg19	ChIP-seq	K562	ENCODE Processing Pipeline	optimal IDR thresholded peaks		ETS1	released	1, 2	2011-07-18
		ENCFF545VNY	hg19	ChIP-seq	K562	ENCODE Processing Pipeline	optimal IDR thresholded peaks		ETV6	released	1, 2	2014-07-07
		ENCFF473GCH	hg19	ChIP-seq	K562	ENCODE Processing Pipeline	optimal IDR thresholded peaks		FOSL1	released	1, 2	2011-07-18
		ENCFF809YFY	hg19	ChIP-seq	K562	ENCODE Processing Pipeline	optimal IDR thresholded peaks		FOXA1	released	1, 2	2016-11-17
		ENCFF248VHN	hg19	ChIP-seq	K562	ENCODE Processing Pipeline	optimal IDR thresholded peaks		FOXK2	released	1, 2	2016-06-14
		ENCFF142CPK	hg19	ChIP-seq	K562	ENCODE Processing Pipeline	optimal IDR thresholded peaks		FUS	released	1, 2	2017-02-27
		ENCFF833FCO	hg19	ChIP-seq	K562	ENCODE Processing Pipeline	optimal IDR thresholded peaks		GABPA	released	1, 2	2011-07-18
		ENCFF517KRT	hg19	ChIP-seq	K562	ENCODE Processing Pipeline	optimal IDR thresholded peaks		GABPB1	released	1, 2	2018-01-26
		ENCFF632NQI	hg19	ChIP-seq	K562	ENCODE Processing Pipeline	optimal IDR thresholded peaks		GATA1	released	1, 2	2012-08-20
		ENCFF732HOE	hg19	ChIP-seq	K562	ENCODE Processing Pipeline	optimal IDR thresholded peaks		GATA2	released	1, 2	2011-10-29
		ENCFF253FZN	hg19	ChIP-seq	K562	ENCODE Processing Pipeline	optimal IDR thresholded peaks		GATAD2A	released	1, 2	2017-09-28
		ENCFF549KOD	hg19	ChIP-seq	K562	ENCODE Processing Pipeline	optimal IDR thresholded peaks		GATAD2B	released	1, 2	2017-05-17
		ENCFF126BCK	hg19	ChIP-seq	K562	ENCODE Processing Pipeline	optimal IDR thresholded peaks		GMEB1	released	1, 2	2018-01-26
		ENCFF530FZL	hg19	ChIP-seq	K562	ENCODE Processing Pipeline	optimal IDR thresholded peaks		GTF2F1	released	1, 2	2018-01-30
		ENCFF474NLG	hg19	ChIP-seq	K562	ENCODE Processing Pipeline	optimal IDR thresholded peaks		HCFC1	released	1, 2	2012-08-20
		ENCFF996CUX	hg19	ChIP-seq	K562	ENCODE Processing Pipeline	optimal IDR thresholded peaks		HDAC1	released	1, 2	2017-09-28
		ENCFF490VVG	hg19	ChIP-seq	K562	ENCODE Processing Pipeline	optimal IDR thresholded peaks		HDAC2	released	1, 2	2018-01-26
		ENCFF580DYE	hg19	ChIP-seq	K562	ENCODE Processing Pipeline	optimal IDR thresholded peaks		HDAC3	released	3, 4	2018-01-26
		ENCFF998HOR	hg19	ChIP-seq	K562	ENCODE Processing Pipeline	optimal IDR thresholded peaks		HDAC6	released	1, 2	2012-08-06
		ENCFF561WNI	hg19	ChIP-seq	K562	ENCODE Processing Pipeline	optimal IDR thresholded peaks		HDGF	released	1, 2	2016-08-05
		ENCFF676NPW	hg19	ChIP-seq	K562	ENCODE Processing Pipeline	optimal IDR thresholded peaks		HES1	released	1, 2	2016-07-08
		ENCFF558DSF	hg19	ChIP-seq	K562	ENCODE Processing Pipeline	optimal IDR thresholded peaks		HMBOX1	released	1, 2	2016-03-30
		ENCFF777CWV	hg19	ChIP-seq	K562	ENCODE Processing Pipeline	optimal IDR thresholded peaks		HNRNPK	released	1, 2	2018-01-19
		ENCFF886VSU	hg19	ChIP-seq	K562	ENCODE Processing Pipeline	optimal IDR thresholded peaks		IKZF1	released	1, 2	2016-10-11
		ENCFF384YDT	hg19	ChIP-seq	K562	ENCODE Processing Pipeline	optimal IDR thresholded peaks		IRF2	released	1, 3	2014-07-07
		ENCFF629BFI	hg19	ChIP-seq	K562	ENCODE Processing Pipeline	optimal IDR thresholded peaks		JUN	released	1, 2	2012-08-20
		ENCFF426DUB	hg19	ChIP-seq	K562	ENCODE Processing Pipeline	optimal IDR thresholded peaks		JUNB	released	1, 2	2016-03-02
		ENCFF337DKJ	hg19	ChIP-seq	K562	ENCODE Processing Pipeline	optimal IDR thresholded peaks		JUND	released	1, 2	2011-10-29
		ENCFF772QPO	hg19	ChIP-seq	K562	ENCODE Processing Pipeline	optimal IDR thresholded peaks		KAT8	released	1, 2	2016-09-01
		ENCFF838COI	hg19	ChIP-seq	K562	ENCODE Processing Pipeline	optimal IDR thresholded peaks		KDM1A	released	1, 2	2016-10-31
		ENCFF477FYN	hg19	ChIP-seq	K562	ENCODE Processing Pipeline	optimal IDR thresholded peaks		KDM4B	released	2, 3	2017-11-14
		ENCFF368TYM	hg19	ChIP-seq	K562	ENCODE Processing Pipeline	optimal IDR thresholded peaks		KDM5B	released	1, 2	2012-03-06
		ENCFF844HBQ	hg19	ChIP-seq	K562	ENCODE Processing Pipeline	optimal IDR thresholded peaks		KLF16	released	1, 2	2016-09-12
		ENCFF314ULQ	hg19	ChIP-seq	K562	ENCODE Processing Pipeline	optimal IDR thresholded peaks		L3MBTL2	released	1, 2	2016-06-23
		ENCFF043YZF	hg19	ChIP-seq	K562	ENCODE Processing Pipeline	optimal IDR thresholded peaks		LEF1	released	3, 4	2017-05-17
		ENCFF308IXJ	hg19	ChIP-seq	K562	ENCODE Processing Pipeline	optimal IDR thresholded peaks		MAFF	released	1, 2	2012-05-14
		ENCFF812QPN	hg19	ChIP-seq	K562	ENCODE Processing Pipeline	optimal IDR thresholded peaks		MAFK	released	1, 2	2011-10-29
		ENCFF799HIG	hg19	ChIP-seq	K562	ENCODE Processing Pipeline	optimal IDR thresholded peaks		MAX	released	1, 2	2012-05-14
		ENCFF470MLY	hg19	ChIP-seq	K562	ENCODE Processing Pipeline	optimal IDR thresholded peaks		MBD2	released	1, 3	2016-06-28
		ENCFF577UJR	hg19	ChIP-seq	K562	ENCODE Processing Pipeline	optimal IDR thresholded peaks		MEF2A	released	1, 2	2011-07-18
		ENCFF613RNG	hg19	ChIP-seq	K562	ENCODE Processing Pipeline	optimal IDR thresholded peaks		MEIS2	released	1, 2	2014-07-07
		ENCFF670ZCR	hg19	ChIP-seq	K562	ENCODE Processing Pipeline	optimal IDR thresholded peaks		MGA	released	1, 2	2016-12-19
		ENCFF365NKO	hg19	ChIP-seq	K562	ENCODE Processing Pipeline	optimal IDR thresholded peaks		MIER1	released	1, 2	2016-06-14
		ENCFF497XOD	hg19	ChIP-seq	K562	ENCODE Processing Pipeline	optimal IDR thresholded peaks		MITF	released	3, 4	2018-01-26
		ENCFF440JJW	hg19	ChIP-seq	K562	ENCODE Processing Pipeline	optimal IDR thresholded peaks		MLLT1	released	1, 2	2016-06-14
		ENCFF567GSX	hg19	ChIP-seq	K562	ENCODE Processing Pipeline	optimal IDR thresholded peaks		MNT	released	1, 2	2017-05-17
		ENCFF769GYG	hg19	ChIP-seq	K562	ENCODE Processing Pipeline	optimal IDR thresholded peaks		MTA1	released	1, 2	2017-05-17
		ENCFF410EDG	hg19	ChIP-seq	K562	ENCODE Processing Pipeline	optimal IDR thresholded peaks		MTA2	released	1, 2	2016-06-14
		ENCFF350YXB	hg19	ChIP-seq	K562	ENCODE Processing Pipeline	optimal IDR thresholded peaks		MTA3	released	2, 3	2017-06-07
		ENCFF970LCB	hg19	ChIP-seq	K562	ENCODE Processing Pipeline	optimal IDR thresholded peaks		MXI1	released	1, 2	2011-10-29
		ENCFF877ANE	hg19	ChIP-seq	K562	ENCODE Processing Pipeline	optimal IDR thresholded peaks		MYBL2	released	1, 2	2017-08-25
		ENCFF465JKF	hg19	ChIP-seq	K562	ENCODE Processing Pipeline	optimal IDR thresholded peaks		MYC	released	1, 2	2012-05-14
		ENCFF583DZD	hg19	ChIP-seq	K562	ENCODE Processing Pipeline	optimal IDR thresholded peaks		MYNN	released	1, 2	2016-04-01
		ENCFF297JZQ	hg19	ChIP-seq	K562	ENCODE Processing Pipeline	optimal IDR thresholded peaks		NCOA1	released	1, 2	2018-01-26
		ENCFF922TDM	hg19	ChIP-seq	K562	ENCODE Processing Pipeline	optimal IDR thresholded peaks		NCOA2	released	1, 2	2018-01-26
		ENCFF495CSO	hg19	ChIP-seq	K562	ENCODE Processing Pipeline	optimal IDR thresholded peaks		NCOA4	released	1, 2	2018-01-26
		ENCFF322DSX	hg19	ChIP-seq	K562	ENCODE Processing Pipeline	optimal IDR thresholded peaks		NCOA6	released	1, 2	2017-07-28
		ENCFF366UBB	hg19	ChIP-seq	K562	ENCODE Processing Pipeline	optimal IDR thresholded peaks		NCOR1	released	1, 2	2016-11-30
		ENCFF581YKY	hg19	ChIP-seq	K562	ENCODE Processing Pipeline	optimal IDR thresholded peaks		NEUROD1	released	1, 2	2014-07-07
		ENCFF723RSX	hg19	ChIP-seq	K562	ENCODE Processing Pipeline	optimal IDR thresholded peaks		NFATC3	released	1, 2	2018-01-26
		ENCFF495MHZ	hg19	ChIP-seq	K562	ENCODE Processing Pipeline	optimal IDR thresholded peaks		NFE2	released	1, 2	2014-07-07
		ENCFF370ENX	hg19	ChIP-seq	K562	ENCODE Processing Pipeline	optimal IDR thresholded peaks		NFIC	released	1, 2	2017-05-17
		ENCFF986MHU	hg19	ChIP-seq	K562	ENCODE Processing Pipeline	optimal IDR thresholded peaks		NFXL1	released	1, 2	2016-12-05
		ENCFF012VES	hg19	ChIP-seq	K562	ENCODE Processing Pipeline	optimal IDR thresholded peaks		NFYA	released	1, 2	2011-10-29
		ENCFF113PMT	hg19	ChIP-seq	K562	ENCODE Processing Pipeline	optimal IDR thresholded peaks		NFYB	released	1, 2	2011-10-29
		ENCFF906PGD	hg19	ChIP-seq	K562	ENCODE Processing Pipeline	optimal IDR thresholded peaks		NKRF	released	1, 2	2016-09-01
		ENCFF954NAJ	hg19	ChIP-seq	K562	ENCODE Processing Pipeline	optimal IDR thresholded peaks		NR0B1	released	1, 2	2018-01-26
		ENCFF664ZGR	hg19	ChIP-seq	K562	ENCODE Processing Pipeline	optimal IDR thresholded peaks		NR2C1	released	1, 2	2017-01-27
		ENCFF594LCH	hg19	ChIP-seq	K562	ENCODE Processing Pipeline	optimal IDR thresholded peaks		NR2C2	released	1, 2	2011-10-29
		ENCFF175IIE	hg19	ChIP-seq	K562	ENCODE Processing Pipeline	optimal IDR thresholded peaks		NR2F1	released	1, 2	2016-06-14
		ENCFF255EOB	hg19	ChIP-seq	K562	ENCODE Processing Pipeline	optimal IDR thresholded peaks		NR2F2	released	1, 2	2012-02-29
		ENCFF712AXK	hg19	ChIP-seq	K562	ENCODE Processing Pipeline	optimal IDR thresholded peaks		NR2F6	released	1, 2	2016-06-28
		ENCFF583CIY	hg19	ChIP-seq	K562	ENCODE Processing Pipeline	optimal IDR thresholded peaks		NR3C1	released	1, 2	2018-01-26
		ENCFF144PPR	hg19	ChIP-seq	K562	ENCODE Processing Pipeline	optimal IDR thresholded peaks		NRF1	released	1, 2	2016-06-16
		ENCFF462FRU	hg19	ChIP-seq	K562	ENCODE Processing Pipeline	optimal IDR thresholded peaks		PHB2	released	1, 2	2017-01-27
		ENCFF948YVM	hg19	ChIP-seq	K562	ENCODE Processing Pipeline	optimal IDR thresholded peaks		PHF20	released	1, 2	2018-01-26
		ENCFF134CUM	hg19	ChIP-seq	K562	ENCODE Processing Pipeline	optimal IDR thresholded peaks		PHF21A	released	1, 2	2017-09-28
		ENCFF626KTJ	hg19	ChIP-seq	K562	ENCODE Processing Pipeline	optimal IDR thresholded peaks		PHF8	released	2, 3	2012-03-06
		ENCFF544XKC	hg19	ChIP-seq	K562	ENCODE Processing Pipeline	optimal IDR thresholded peaks		PKNOX1	released	1, 2	2016-06-14
		ENCFF990CFV	hg19	ChIP-seq	K562	ENCODE Processing Pipeline	optimal IDR thresholded peaks		POU5F1	released	1, 2	2014-07-07
		ENCFF294HEI	hg19	ChIP-seq	K562	ENCODE Processing Pipeline	optimal IDR thresholded peaks		PRDM10	released	1, 2	2018-01-26
		ENCFF421KIV	hg19	ChIP-seq	K562	ENCODE Processing Pipeline	optimal IDR thresholded peaks		PYGO2	released	2, 3	2018-01-26
		ENCFF975IRM	hg19	ChIP-seq	K562	ENCODE Processing Pipeline	optimal IDR thresholded peaks		RB1	released	3, 4	2017-03-16
		ENCFF379MPS	hg19	ChIP-seq	K562	ENCODE Processing Pipeline	optimal IDR thresholded peaks		RBBP5	released	1, 2	2012-03-06
		ENCFF120IDE	hg19	ChIP-seq	K562	ENCODE Processing Pipeline	optimal IDR thresholded peaks		RBFOX2	released	1, 2	2017-02-27
		ENCFF484CKD	hg19	ChIP-seq	K562	ENCODE Processing Pipeline	optimal IDR thresholded peaks		RCOR1	released	1, 2	2012-05-14
		ENCFF895QLA	hg19	ChIP-seq	K562	ENCODE Processing Pipeline	optimal IDR thresholded peaks		REST	released	1, 2	2014-07-07
		ENCFF010UHD	hg19	ChIP-seq	K562	ENCODE Processing Pipeline	optimal IDR thresholded peaks		RFX1	released	3, 4	2016-09-20
		ENCFF716LRI	hg19	ChIP-seq	K562	ENCODE Processing Pipeline	optimal IDR thresholded peaks		RFX5	released	1, 2	2011-10-29
		ENCFF209HKW	hg19	ChIP-seq	K562	ENCODE Processing Pipeline	optimal IDR thresholded peaks		RLF	released	2, 3	2018-01-26
		ENCFF644WLI	hg19	ChIP-seq	K562	ENCODE Processing Pipeline	optimal IDR thresholded peaks		RNF2	released	1, 2	2016-11-17
		ENCFF422BXE	hg19	ChIP-seq	K562	ENCODE Processing Pipeline	optimal IDR thresholded peaks		RUNX1	released	1, 2	2016-03-31
		ENCFF478MPX	hg19	ChIP-seq	K562	ENCODE Processing Pipeline	optimal IDR thresholded peaks		SAFB	released	1, 2	2017-12-01
		ENCFF718NUA	hg19	ChIP-seq	K562	ENCODE Processing Pipeline	optimal IDR thresholded peaks		SAP30	released	1, 2	2012-03-06
		ENCFF294EHN	hg19	ChIP-seq	K562	ENCODE Processing Pipeline	optimal IDR thresholded peaks		SETDB1	released	1, 2	2011-10-29
		ENCFF757ODD	hg19	ChIP-seq	K562	ENCODE Processing Pipeline	optimal IDR thresholded peaks		SFPQ	released	1, 2	2017-08-17
		ENCFF191MPD	hg19	ChIP-seq	K562	ENCODE Processing Pipeline	optimal IDR thresholded peaks		SIN3A	released	1, 2	2016-03-02
		ENCFF280GTU	hg19	ChIP-seq	K562	ENCODE Processing Pipeline	optimal IDR thresholded peaks		SIN3B	released	5, 6	2017-01-31
		ENCFF033EBX	hg19	ChIP-seq	K562	ENCODE Processing Pipeline	optimal IDR thresholded peaks		SIX5	released	1, 2	2011-07-18
		ENCFF481WGW	hg19	ChIP-seq	K562	ENCODE Processing Pipeline	optimal IDR thresholded peaks		SKIL	released	2, 3	2017-06-29
		ENCFF315YAF	hg19	ChIP-seq	K562	ENCODE Processing Pipeline	optimal IDR thresholded peaks		SMAD1	released	1, 2	2014-07-07
		ENCFF011KRN	hg19	ChIP-seq	K562	ENCODE Processing Pipeline	optimal IDR thresholded peaks		SMAD2	released	1, 2	2014-07-07
		ENCFF178MOP	hg19	ChIP-seq	K562	ENCODE Processing Pipeline	optimal IDR thresholded peaks		SMAD5	released	1, 2	2014-07-07
		ENCFF197YHU	hg19	ChIP-seq	K562	ENCODE Processing Pipeline	optimal IDR thresholded peaks		SMARCA4	released	1, 2	2016-10-31
		ENCFF995NIE	hg19	ChIP-seq	K562	ENCODE Processing Pipeline	optimal IDR thresholded peaks		SMARCA5	released	1, 2	2016-09-27
		ENCFF944GJH	hg19	ChIP-seq	K562	ENCODE Processing Pipeline	optimal IDR thresholded peaks		SMARCB1	released	1, 2	2011-10-29
		ENCFF114PTZ	hg19	ChIP-seq	K562	ENCODE Processing Pipeline	optimal IDR thresholded peaks		SMARCC2	released	1, 3	2017-12-04
		ENCFF622RBW	hg19	ChIP-seq	K562	ENCODE Processing Pipeline	optimal IDR thresholded peaks		SMARCE1	released	1, 2	2016-07-28
		ENCFF241TBP	hg19	ChIP-seq	K562	ENCODE Processing Pipeline	optimal IDR thresholded peaks		SOX6	released	1, 2	2014-07-07
		ENCFF300XUA	hg19	ChIP-seq	K562	ENCODE Processing Pipeline	optimal IDR thresholded peaks		SP1	released	1, 2	2014-07-07
		ENCFF664XPS	hg19	ChIP-seq	K562	ENCODE Processing Pipeline	optimal IDR thresholded peaks		SPI1	released	1, 2	2011-07-18
		ENCFF985TSH	hg19	ChIP-seq	K562	ENCODE Processing Pipeline	optimal IDR thresholded peaks		SREBF1	released	1, 2	2014-07-07
		ENCFF696KPD	hg19	ChIP-seq	K562	ENCODE Processing Pipeline	optimal IDR thresholded peaks		STAT5A	released	1, 2	2012-02-29
		ENCFF966MVC	hg19	ChIP-seq	K562	ENCODE Processing Pipeline	optimal IDR thresholded peaks		SUZ12	released	1, 2	2016-06-14
		ENCFF822FWM	hg19	ChIP-seq	K562	ENCODE Processing Pipeline	optimal IDR thresholded peaks		TAF1	released	1, 2	2011-07-18
		ENCFF034CQR	hg19	ChIP-seq	K562	ENCODE Processing Pipeline	optimal IDR thresholded peaks		TAF7	released	1, 2	2011-07-18
		ENCFF785HXY	hg19	ChIP-seq	K562	ENCODE Processing Pipeline	optimal IDR thresholded peaks		TAF9B	released	1, 2	2018-01-26
		ENCFF284LRP	hg19	ChIP-seq	K562	ENCODE Processing Pipeline	optimal IDR thresholded peaks		TAL1	released	1, 2	2016-06-14
		ENCFF626MVT	hg19	ChIP-seq	K562	ENCODE Processing Pipeline	optimal IDR thresholded peaks		TBL1XR1	released	1, 2	2012-05-14
		ENCFF380FJL	hg19	ChIP-seq	K562	ENCODE Processing Pipeline	optimal IDR thresholded peaks		TBP	released	1, 2	2011-10-29
		ENCFF493TZM	hg19	ChIP-seq	K562	ENCODE Processing Pipeline	optimal IDR thresholded peaks		TCF12	released	1, 2	2016-10-24
		ENCFF249EZR	hg19	ChIP-seq	K562	ENCODE Processing Pipeline	optimal IDR thresholded peaks		TCF7	released	1, 2	2016-01-14
		ENCFF312RFN	hg19	ChIP-seq	K562	ENCODE Processing Pipeline	optimal IDR thresholded peaks		TCF7L2	released	1, 2	2016-07-28
		ENCFF209MQX	hg19	ChIP-seq	K562	ENCODE Processing Pipeline	optimal IDR thresholded peaks		TEAD4	released	1, 2	2012-02-29
		ENCFF641LJY	hg19	ChIP-seq	K562	ENCODE Processing Pipeline	optimal IDR thresholded peaks		THAP1	released	1, 2	2011-07-18
		ENCFF671BFH	hg19	ChIP-seq	K562	ENCODE Processing Pipeline	optimal IDR thresholded peaks		THRA	released	1, 2	2017-06-29
		ENCFF294VWT	hg19	ChIP-seq	K562	ENCODE Processing Pipeline	optimal IDR thresholded peaks		THRAP3	released	1, 2	2016-11-17
		ENCFF049CRW	hg19	ChIP-seq	K562	ENCODE Processing Pipeline	optimal IDR thresholded peaks		TRIM24	released	1, 2	2016-09-27
		ENCFF682WUJ	hg19	ChIP-seq	K562	ENCODE Processing Pipeline	optimal IDR thresholded peaks		TRIM25	released	1, 2	2018-01-26
		ENCFF164HLQ	hg19	ChIP-seq	K562	ENCODE Processing Pipeline	optimal IDR thresholded peaks		TRIM28	released	1, 3	2017-11-14
		ENCFF561IZB	hg19	ChIP-seq	K562	ENCODE Processing Pipeline	optimal IDR thresholded peaks		TRIP13	released	1, 2	2018-01-26
		ENCFF671DOL	hg19	ChIP-seq	K562	ENCODE Processing Pipeline	optimal IDR thresholded peaks		UBTF	released	1, 2	2012-05-14
		ENCFF334FMW	hg19	ChIP-seq	K562	ENCODE Processing Pipeline	optimal IDR thresholded peaks		USF1	released	1, 2	2011-07-18
		ENCFF150VTD	hg19	ChIP-seq	K562	ENCODE Processing Pipeline	optimal IDR thresholded peaks		USF2	released	1, 2	2011-10-29
		ENCFF998KKJ	hg19	ChIP-seq	K562	ENCODE Processing Pipeline	optimal IDR thresholded peaks		XRCC5	released	1, 2	2017-12-01
		ENCFF706LIT	hg19	ChIP-seq	K562	ENCODE Processing Pipeline	optimal IDR thresholded peaks		YBX1	released	1, 2	2016-07-28
		ENCFF246HIU	hg19	ChIP-seq	K562	ENCODE Processing Pipeline	optimal IDR thresholded peaks		YBX3	released	1, 2	2016-09-01
		ENCFF557DSM	hg19	ChIP-seq	K562	ENCODE Processing Pipeline	optimal IDR thresholded peaks		YY1	released	1, 2	2011-10-29
		ENCFF253FON	hg19	ChIP-seq	K562	ENCODE Processing Pipeline	optimal IDR thresholded peaks		ZBED1	released	1, 2	2014-07-07
		ENCFF434QZL	hg19	ChIP-seq	K562	ENCODE Processing Pipeline	optimal IDR thresholded peaks		ZBTB11	released	1, 2	2016-06-28
		ENCFF561USY	hg19	ChIP-seq	K562	ENCODE Processing Pipeline	optimal IDR thresholded peaks		ZBTB2	released	1, 2	2016-12-19
		ENCFF408FQC	hg19	ChIP-seq	K562	ENCODE Processing Pipeline	optimal IDR thresholded peaks		ZBTB33	released	3, 4	2016-06-23
		ENCFF417LEJ	hg19	ChIP-seq	K562	ENCODE Processing Pipeline	optimal IDR thresholded peaks		ZBTB40	released	1, 2	2016-08-01
		ENCFF394IKH	hg19	ChIP-seq	K562	ENCODE Processing Pipeline	optimal IDR thresholded peaks		ZBTB5	released	1, 2	2018-01-26
		ENCFF706ISJ	hg19	ChIP-seq	K562	ENCODE Processing Pipeline	optimal IDR thresholded peaks		ZBTB7A	released	1, 2	2011-07-18
		ENCFF589EVD	hg19	ChIP-seq	K562	ENCODE Processing Pipeline	optimal IDR thresholded peaks		ZBTB8A	released	1, 2	2018-01-26
		ENCFF211XFR	hg19	ChIP-seq	K562	ENCODE Processing Pipeline	optimal IDR thresholded peaks		ZC3H8	released	1, 2	2017-06-29
		ENCFF407AOX	hg19	ChIP-seq	K562	ENCODE Processing Pipeline	optimal IDR thresholded peaks		ZEB2	released	1, 2	2016-06-14
		ENCFF396DNK	hg19	ChIP-seq	K562	ENCODE Processing Pipeline	optimal IDR thresholded peaks		ZFP91	released	1, 2	2018-01-31
		ENCFF195ODE	hg19	ChIP-seq	K562	ENCODE Processing Pipeline	optimal IDR thresholded peaks		ZHX1	released	1, 3	2014-07-07
		ENCFF163VUK	hg19	ChIP-seq	K562	ENCODE Processing Pipeline	optimal IDR thresholded peaks		ZKSCAN1	released	1, 2	2016-03-02
		ENCFF597DIY	hg19	ChIP-seq	K562	ENCODE Processing Pipeline	optimal IDR thresholded peaks		ZMIZ1	released	1, 2	2016-08-24
		ENCFF511QHY	hg19	ChIP-seq	K562	ENCODE Processing Pipeline	optimal IDR thresholded peaks		ZMYM3	released	1, 2	2016-10-12
		ENCFF114IWY	hg19	ChIP-seq	K562	ENCODE Processing Pipeline	optimal IDR thresholded peaks		ZNF143	released	1, 2	2011-10-29
		ENCFF728NEV	hg19	ChIP-seq	K562	ENCODE Processing Pipeline	optimal IDR thresholded peaks		ZNF184	released	1, 2	2018-01-26
		ENCFF340PPI	hg19	ChIP-seq	K562	ENCODE Processing Pipeline	optimal IDR thresholded peaks		ZNF24	released	1, 2	2017-01-27
		ENCFF891MVM	hg19	ChIP-seq	K562	ENCODE Processing Pipeline	optimal IDR thresholded peaks		ZNF263	released	1, 2	2011-10-29
		ENCFF836LBG	hg19	ChIP-seq	K562	ENCODE Processing Pipeline	optimal IDR thresholded peaks		ZNF274	released	1, 2	2011-10-29
		ENCFF386WKY	hg19	ChIP-seq	K562	ENCODE Processing Pipeline	optimal IDR thresholded peaks		ZNF280A	released	1, 2	2018-01-26
		ENCFF581ZZT	hg19	ChIP-seq	K562	ENCODE Processing Pipeline	optimal IDR thresholded peaks		ZNF282	released	1, 2	2018-01-26
		ENCFF442ZUF	hg19	ChIP-seq	K562	ENCODE Processing Pipeline	optimal IDR thresholded peaks		ZNF316	released	1, 2	2017-02-03
		ENCFF698MLW	hg19	ChIP-seq	K562	ENCODE Processing Pipeline	optimal IDR thresholded peaks		ZNF318	released	1, 2	2016-09-27
		ENCFF706SJZ	hg19	ChIP-seq	K562	ENCODE Processing Pipeline	optimal IDR thresholded peaks		ZNF384	released	1, 2	2012-08-20
		ENCFF932UEC	hg19	ChIP-seq	K562	ENCODE Processing Pipeline	optimal IDR thresholded peaks		ZNF407	released	1, 2	2018-01-26
		ENCFF273TYA	hg19	ChIP-seq	K562	ENCODE Processing Pipeline	optimal IDR thresholded peaks		ZNF592	released	1, 2	2017-05-17
		ENCFF708BTH	hg19	ChIP-seq	K562	ENCODE Processing Pipeline	optimal IDR thresholded peaks		ZNF639	released	1, 2	2018-01-26
		ENCFF253NXR	hg19	ChIP-seq	K562	ENCODE Processing Pipeline	optimal IDR thresholded peaks		ZSCAN29	released	1, 2	2016-10-31
		ENCFF588OLK	hg19	ChIP-seq	K562	ENCODE Processing Pipeline	optimal IDR thresholded peaks		ZZZ3	released	1, 2	2016-12-05

### Sheet: Table S2 Other file accessions
GENCODE data
accession
ftp://ftp.ebi.ac.uk/pub/databases/gencode/Gencode_human/release_27/GRCh37_mapping/gencode.v27lift37.annotation.gtf.gz
BLACKLISTS
ENCODE bed accession	ENCODE Experiment accession	Output type	File download URL	Original download URL	Lab
ENCFF001TDO	ENCSR636HFF	blacklisted regions	https://www.encodeproject.org/files/ENCFF001TDO/@@download/ENCFF001TDO.bed.gz	http://hgdownload.cse.ucsc.edu/goldenpath/hg19/encodeDCC/wgEncodeMapability/wgEncodeDacMapabilityConsensusExcludable.bed.gz	lab=DAC-Stanford
ENCFF001THR	ENCSR797MUY	blacklisted regions	https://www.encodeproject.org/files/ENCFF001THR/@@download/ENCFF001THR.bed.gz	http://hgdownload.cse.ucsc.edu/goldenpath/hg19/encodeDCC/wgEncodeMapability/wgEncodeDukeMapabilityRegionsExcludable.bed.gz	lab=Duke
MAPPABILITY FILE FOR GAT
ENCODE accession
ENCF000EHJ
